# Comparative pangenomics unveils distinct host adaptation levels and conserved biosynthetic potential in microbiome *Clostridia*

**DOI:** 10.1101/2025.02.12.637840

**Authors:** Lucas De Vrieze, Jan Aerts, Joleen Masschelein

## Abstract

To thrive in diverse ecological niches, bacteria adopt various lifestyles, that range from living freely in the soil to forming close associations with human and animal hosts. However, the impact of these adaptation processes on their genomes and metabolisms remains largely unexplored beyond the genus level. Investigating these evolutionary dynamics at higher taxonomic levels can enhance our understanding of the relationship between host adaptation and their functional capabilities. Here, we examine the evolutionary trajectories and metabolic capabilities of the *Clostridia* class, which displays a variety of lifestyles and is of high importance for industry, medicine and microbiome research. First, we uncover that the clostridial orders have significantly different adaptation rates. Second, we show that the *Oscillospirales* order has undergone extensive genomic and functional specialisation toward a host-associated lifestyle, while the *Lachnospirales* order tends to be at a lower level of host association, retaining a remarkably high number of free-living trait genes and a high degree of metabolic versatility. Third, we reveal substantial differences in genomic architecture and metabolic versatility between the clostridial orders and link these to the progressing stages of host adaptation. Additionally, we identify widely conserved biosynthetic gene clusters, highlighting untapped biosynthetic potential of evolutionary significance. Hence, the beyond-genus level analyses in this study provide valuable new insights into bacterial adaptation with broad implications for evolutionary biology, microbiome research and biotechnology.
