## additional_file3_pangenome_parameter_sensitivity for "Comparative pangenomics unveils distinct host adaptation levels and conserved biosynthetic potential in microbiome *Clostridia*"

### Sheet: README
Supplementary Information on the pangenome parameter sweep
The pangenome clustering and partitioning thresholds are determined by a parameter sensitivity analysis of the number of gene families in each partition. We optimised the parameter values using a two-step approach.
In a first phase, we fixed the partitioning thresholds at rather relaxed values (core-accessory: 90%; accessory-unique: 15%) and varied the clustering thresholds. For each parameter combination, we plotted the impact of both the clustering and the coverage thresholds on the number of gene families in each partition.
The clustering thresholds were chosen in such a way that they are close to the elbow of the core genome plot, and to the top of the accessory genome plot.
Using this approach, we selected a coverage threshold of 40%, as it is close to the elbow points in the core genome plot. The identity threshold of 40% was selected because it is the value at which the accessory genome plot tops.
In a second phase, we fixed the clustering thresholds at the values selected in the previous phase (40% identity, 40% coverage), and varied the partitioning thresholds.
Similarly as before, the partitioning thresholds were chosen because of the presence of an elbow in the threshold vs. number of gene families curves. For the core-accessory threshold, this came down to a value of 90%.
For the accessory-unique threshold, there was no clear elbow in the curves, so we applied a strict definition of a unique pangenome: a gene family present in only one genome. This means setting a threshold of 1/1010 or 0,099%.
Thresholds
Clustering identity	0.4
Clustering coverage	0.4
Core-accessory threshold	0.9
Accessory-unique threshold	0.00099

### Sheet: Clustering thresholds
partitions	ca	0.9
	au	0.15
core	ID%
COV%	20	30	40	50	60
30	361	400	352	214	99
40	423	446	353	208	98
50	481	462	344	207	97
60	491	454	338	208	96
70	484	446	329	205	94
shell	ID%
COV%	20	30	40	50	60
30	1673	2082	2466	2381	1774
40	1848	2252	2609	2383	1749
50	2083	2489	2713	2368	1736
60	2215	2624	2757	2393	1722
70	2338	2664	2746	2361	1718
cloud	ID%
COV%	20	30	40	50	60
30	181522	226413	379165	637713	1002524
40	188994	236599	395815	653471	1013463
50	197558	247452	410111	666178	1022450
60	210057	261662	425393	679770	1032557
70	227141	280075	443756	695562	1043886
ID%	40
COV%	40

### Sheet: Partitioning thresholds
clustering	id%	0.4			ca	0.9
	cov%	0.4			au	0.000990099
core
	ca
au	80	82.5	85	87.5	90	92.5	95	97.5	99
0.01	520	476	434	384	353	325	291	243	185
0.025	520	476	434	384	353	325	291	243	185
0.05	520	476	434	384	353	325	291	243	185
0.075	520	476	434	384	353	325	291	243	185
0.1	520	476	434	384	353	325	291	243	185
0.125	520	476	434	384	353	325	291	243	185
0.15	520	476	434	384	353	325	291	243	185
0.175	520	476	434	384	353	325	291	243	185
0.2	520	476	434	384	353	325	291	243	185
0.225	520	476	434	384	353	325	291	243	185
0.25	520	476	434	384	353	325	291	243	185
0.275	520	476	434	384	353	325	291	243	185
0.3	520	476	434	384	353	325	291	243	185
accessory
	ca
au	80	82.5	85	87.5	90	92.5	95	97.5	99
0.01	28256	28300	28342	28392	28423	28451	28485	28533	28591
0.025	12686	12730	12772	12822	12853	12881	12915	12963	13021
0.05	6945	6989	7031	7081	7112	7140	7174	7222	7280
0.075	4814	4858	4900	4950	4981	5009	5043	5091	5149
0.1	3661	3705	3747	3797	3828	3856	3890	3938	3996
0.125	2944	2988	3030	3080	3111	3139	3173	3221	3279
0.15	2442	2486	2528	2578	2609	2637	2671	2719	2777
0.175	2063	2107	2149	2199	2230	2258	2292	2340	2398
0.2	1717	1761	1803	1853	1884	1912	1946	1994	2052
0.225	1484	1528	1570	1620	1651	1679	1713	1761	1819
0.25	1304	1348	1390	1440	1471	1499	1533	1581	1639
0.275	1159	1203	1245	1295	1326	1354	1388	1436	1494
0.3	1046	1090	1132	1182	1213	1241	1275	1323	1381
unique
	ca
au	80	82.5	85	87.5	90	92.5	95	97.5	99
0.001	239797	239797	239797	239797	239797	239797	239797	239797	239797
0.01	370001	370001	370001	370001	370001	370001	370001	370001	370001
0.025	385571	385571	385571	385571	385571	385571	385571	385571	385571
0.05	391312	391312	391312	391312	391312	391312	391312	391312	391312
0.075	393443	393443	393443	393443	393443	393443	393443	393443	393443
0.1	394596	394596	394596	394596	394596	394596	394596	394596	394596
0.125	395313	395313	395313	395313	395313	395313	395313	395313	395313
0.15	395815	395815	395815	395815	395815	395815	395815	395815	395815
0.175	396194	396194	396194	396194	396194	396194	396194	396194	396194
0.2	396540	396540	396540	396540	396540	396540	396540	396540	396540
0.225	396773	396773	396773	396773	396773	396773	396773	396773	396773
0.25	396953	396953	396953	396953	396953	396953	396953	396953	396953
0.275	397098	397098	397098	397098	397098	397098	397098	397098	397098
0.3	397211	397211	397211	397211	397211	397211	397211	397211	397211
0.325	397338	397338	397338	397338	397338	397338	397338	397338	397338
0.35	397429	397429	397429	397429	397429	397429	397429	397429	397429
0.375	397521	397521	397521	397521	397521	397521	397521	397521	397521
0.4	397597	397597	397597	397597	397597	397597	397597	397597	397597
0.425	397672	397672	397672	397672	397672	397672	397672	397672	397672
0.45	397732	397732	397732	397732	397732	397732	397732	397732	397732
0.475	397776	397776	397776	397776	397776	397776	397776	397776	397776
0.5	397822	397822	397822	397822	397822	397822	397822	397822	397822
0.525	397857	397857	397857	397857	397857	397857	397857	397857	397857
0.55	397905	397905	397905	397905	397905	397905	397905	397905	397905
0.575	397947	397947	397947	397947	397947	397947	397947	397947	397947
0.6	397987	397987	397987	397987	397987	397987	397987	397987	397987
