## additional_file4_BiG-SCAPE_threshold_sensitivity for "Comparative pangenomics unveils distinct host adaptation levels and conserved biosynthetic potential in microbiome *Clostridia*"

### Sheet: Sheet1
threshold	no. edges	increase in no. edges
0.2	2585
0.25	4301	1716
0.3	8965	4664
0.35	20837	11872
0.4	35556	14719
0.45	51830	16274
0.5	80535	28705
0.55	136066	55531
0.6	232380	96314
0.65	347805	115425
0.7	450296	102491
		BiG-SCAPE threshold 0,3 is the lowest threshold before a first sharper increase in no. edges (the elbow point).
