## additional_file5_ASR_annotation for "Comparative pangenomics unveils distinct host adaptation levels and conserved biosynthetic potential in microbiome *Clostridia*"

### Sheet: Clostridiales
Gained				Lost
KEGG BRITE level B	Count	Frequency (%)		KEGG BRITE level B	Count	Frequency (%)
Unannotated	57	50		Unannotated	10	40
Lipid metabolism	6	5.26316		Metabolism of cofactors and vitamins	2	8
Amino acid metabolism	5	4.38596		Metabolism of other amino acids	2	8
Metabolism of cofactors and vitamins	5	4.38596		Amino acid metabolism	1	4
Signal transduction	5	4.38596		Carbohydrate metabolism	1	4
Carbohydrate metabolism	4	3.50877		Cell growth and death	1	4
Cell motility	4	3.50877		Cell motility	1	4
Metabolism of other amino acids	4	3.50877		Energy metabolism	1	4
Energy metabolism	3	2.63158		Glycan biosynthesis and metabolism	1	4
Nucleotide metabolism	3	2.63158		Poorly characterized	1	4
Unclassified: signaling and cellular processes	3	2.63158		Signal transduction	1	4
Folding, sorting and degradation	2	1.75439		Translation	1	4
Glycan biosynthesis and metabolism	2	1.75439		Unclassified: metabolism	1	4
Unclassified: metabolism	2	1.75439		Unclassified: signaling and cellular processes	1	4
Xenobiotics biodegradation and metabolism	2	1.75439
Biosynthesis of other secondary metabolites	1	0.877193
Cell growth and death	1	0.877193
Cellular community - prokaryotes	1	0.877193
Membrane transport	1	0.877193
Metabolism of terpenoids and polyketides	1	0.877193
Poorly characterized	1	0.877193
Translation	1	0.877193

### Sheet: Clostridium sensu stricto
Gained				Lost
KEGG BRITE level B	Count	Frequency (%)		KEGG BRITE level B	Count	Frequency (%)
Unannotated	118	56.4593		Unannotated	19	41.3043
Carbohydrate metabolism	13	6.2201		Amino acid metabolism	6	13.0435
Glycan biosynthesis and metabolism	9	4.30622		Biosynthesis of other secondary metabolites	3	6.52174
Replication and repair	8	3.82775		Metabolism of cofactors and vitamins	3	6.52174
Energy metabolism	6	2.87081		Poorly characterized	3	6.52174
Metabolism of cofactors and vitamins	6	2.87081		Replication and repair	2	4.34783
Nucleotide metabolism	6	2.87081		Unclassified: signaling and cellular processes	2	4.34783
Poorly characterized	6	2.87081		Carbohydrate metabolism	1	2.17391
Unclassified: metabolism	6	2.87081		Energy metabolism	1	2.17391
Unclassified: signaling and cellular processes	5	2.39234		Folding, sorting and degradation	1	2.17391
Amino acid metabolism	4	1.91388		Glycan biosynthesis and metabolism	1	2.17391
Lipid metabolism	4	1.91388		Membrane transport	1	2.17391
Cellular community - prokaryotes	3	1.43541		Signal transduction	1	2.17391
Membrane transport	3	1.43541		Unclassified: genetic information processing	1	2.17391
Transport and catabolism	2	0.956938		Unclassified: metabolism	1	2.17391
Biosynthesis of other secondary metabolites	1	0.478469
Cell growth and death	1	0.478469
Cell motility	1	0.478469
Folding, sorting and degradation	1	0.478469
Metabolism of other amino acids	1	0.478469
Metabolism of terpenoids and polyketides	1	0.478469
Signal transduction	1	0.478469
Transcription	1	0.478469
Translation	1	0.478469
Xenobiotics biodegradation and metabolism	1	0.478469

### Sheet: Lachnospirales
Gained				Lost
KEGG BRITE level B	Count	Frequency (%)		KEGG BRITE level B	Count	Frequency (%)
Unannotated	33	43.4211		Unannotated	26	61.9048
Amino acid metabolism	6	7.89474		Glycan biosynthesis and metabolism	2	4.7619
Lipid metabolism	5	6.57895		Replication and repair	2	4.7619
Unclassified: signaling and cellular processes	5	6.57895		Translation	2	4.7619
Replication and repair	4	5.26316		Unclassified: genetic information processing	2	4.7619
Carbohydrate metabolism	3	3.94737		Unclassified: signaling and cellular processes	2	4.7619
Energy metabolism	3	3.94737		Amino acid metabolism	1	2.38095
Cellular community - prokaryotes	2	2.63158		Cell growth and death	1	2.38095
Glycan biosynthesis and metabolism	2	2.63158		Energy metabolism	1	2.38095
Metabolism of cofactors and vitamins	2	2.63158		Membrane transport	1	2.38095
Metabolism of other amino acids	2	2.63158		Metabolism of other amino acids	1	2.38095
Nucleotide metabolism	2	2.63158		Unclassified: metabolism	1	2.38095
Cell growth and death	1	1.31579
Membrane transport	1	1.31579
Metabolism of terpenoids and polyketides	1	1.31579
Signal transduction	1	1.31579
Unclassified: genetic information processing	1	1.31579
Unclassified: metabolism	1	1.31579
Xenobiotics biodegradation and metabolism	1	1.31579

### Sheet: Clostridium_XIVa
Gained				Lost
KEGG BRITE level B	Count	Frequency (%)		KEGG BRITE level B	Count	Frequency (%)
Unannotated	85	53.4591		Unannotated	49	32.0261
Carbohydrate metabolism	9	5.66038		Cell motility	25	16.3399
Nucleotide metabolism	8	5.03145		Signal transduction	11	7.18954
Amino acid metabolism	7	4.40252		Amino acid metabolism	9	5.88235
Energy metabolism	7	4.40252		Carbohydrate metabolism	9	5.88235
Glycan biosynthesis and metabolism	7	4.40252		Glycan biosynthesis and metabolism	7	4.57516
Biosynthesis of other secondary metabolites	5	3.14465		Nucleotide metabolism	6	3.92157
Membrane transport	4	2.51572		Unclassified: metabolism	6	3.92157
Unclassified: metabolism	4	2.51572		Cellular community - prokaryotes	4	2.61438
Lipid metabolism	3	1.88679		Metabolism of cofactors and vitamins	4	2.61438
Metabolism of cofactors and vitamins	3	1.88679		Unclassified: signaling and cellular processes	4	2.61438
Poorly characterized	3	1.88679		Energy metabolism	3	1.96078
Replication and repair	3	1.88679		Lipid metabolism	3	1.96078
Metabolism of other amino acids	2	1.25786		Poorly characterized	3	1.96078
Metabolism of terpenoids and polyketides	2	1.25786		Translation	3	1.96078
Translation	2	1.25786		Biosynthesis of other secondary metabolites	2	1.30719
Unclassified: signaling and cellular processes	2	1.25786		Folding, sorting and degradation	1	0.653595
Cellular community - prokaryotes	1	0.628931		Membrane transport	1	0.653595
Signal transduction	1	0.628931		Metabolism of other amino acids	1	0.653595
Transport and catabolism	1	0.628931		Metabolism of terpenoids and polyketides	1	0.653595
				Xenobiotics biodegradation and metabolism	1	0.653595

### Sheet: Oscillospirales
Gained				Lost
KEGG BRITE level B	Count	Frequency (%)		KEGG BRITE level B	Count	Frequency (%)
Unannotated	23	45.098		Unannotated	19	48.7179
Amino acid metabolism	5	9.80392		Nucleotide metabolism	3	7.69231
Unclassified: metabolism	4	7.84314		Poorly characterized	3	7.69231
Nucleotide metabolism	3	5.88235		Amino acid metabolism	2	5.12821
Lipid metabolism	2	3.92157		Carbohydrate metabolism	2	5.12821
Signal transduction	2	3.92157		Glycan biosynthesis and metabolism	2	5.12821
Translation	2	3.92157		Metabolism of cofactors and vitamins	2	5.12821
Biosynthesis of other secondary metabolites	1	1.96078		Translation	2	5.12821
Carbohydrate metabolism	1	1.96078		Unclassified: metabolism	2	5.12821
Cell growth and death	1	1.96078		Folding, sorting and degradation	1	2.5641
Energy metabolism	1	1.96078		Unclassified: signaling and cellular processes	1	2.5641
Folding, sorting and degradation	1	1.96078
Glycan biosynthesis and metabolism	1	1.96078
Metabolism of cofactors and vitamins	1	1.96078
Poorly characterized	1	1.96078
Replication and repair	1	1.96078
Unclassified: signaling and cellular processes	1	1.96078

### Sheet: Oscillospirales_direct_ancestor
Gained				Lost
KEGG BRITE level B	Count	Frequency (%)		KEGG BRITE level B	Count	Frequency (%)
Unannotated	24	70.5882		Unannotated	67	38.0682
Amino acid metabolism	3	8.82353		Cell motility	25	14.2045
Nucleotide metabolism	2	5.88235		Metabolism of cofactors and vitamins	15	8.52273
Biosynthesis of other secondary metabolites	1	2.94118		Signal transduction	10	5.68182
Energy metabolism	1	2.94118		Amino acid metabolism	9	5.11364
Metabolism of cofactors and vitamins	1	2.94118		Cellular community - prokaryotes	8	4.54545
Translation	1	2.94118		Energy metabolism	7	3.97727
Unclassified: metabolism	1	2.94118		Membrane transport	5	2.84091
				Biosynthesis of other secondary metabolites	4	2.27273
				Poorly characterized	4	2.27273
				Unclassified: signaling and cellular processes	4	2.27273
				Nucleotide metabolism	3	1.70455
				Cell growth and death	2	1.13636
				Glycan biosynthesis and metabolism	2	1.13636
				Metabolism of terpenoids and polyketides	2	1.13636
				Unclassified: metabolism	2	1.13636
				Carbohydrate metabolism	1	0.568182
				Folding, sorting and degradation	1	0.568182
				Lipid metabolism	1	0.568182
				Replication and repair	1	0.568182
				Translation	1	0.568182
				Unclassified: genetic information processing	1	0.568182
				Xenobiotics biodegradation and metabolism	1	0.568182

### Sheet: Peptostreptococcales
Gained				Lost
KEGG BRITE level B	Count	Frequency (%)		KEGG BRITE level B	Count	Frequency (%)
Unannotated	24	36.3636		Unannotated	4	50
Amino acid metabolism	10	15.1515		Cell growth and death	1	12.5
Carbohydrate metabolism	7	10.6061		Glycan biosynthesis and metabolism	1	12.5
Metabolism of other amino acids	4	6.06061		Membrane transport	1	12.5
Signal transduction	4	6.06061		Poorly characterized	1	12.5
Metabolism of cofactors and vitamins	3	4.54545
Xenobiotics biodegradation and metabolism	3	4.54545
Energy metabolism	2	3.0303
Membrane transport	2	3.0303
Unclassified: metabolism	2	3.0303
Cell growth and death	1	1.51515
Glycan biosynthesis and metabolism	1	1.51515
Nucleotide metabolism	1	1.51515
Poorly characterized	1	1.51515
Replication and repair	1	1.51515

### Sheet: Peptostreptococcales_ancestor
						Gained				Lost
						KEGG BRITE level B	Count	Frequency (%)		KEGG BRITE level B	Count	Frequency (%)
						Unannotated	12	57.1429		Unannotated	14	48.2759
						Nucleotide metabolism	2	9.52381		Poorly characterized	3	10.3448
						Unclassified: metabolism	2	9.52381		Unclassified: signaling and cellular processes	3	10.3448
						Energy metabolism	1	4.7619		Nucleotide metabolism	2	6.89655
						Metabolism of cofactors and vitamins	1	4.7619		Unclassified: metabolism	2	6.89655
						Poorly characterized	1	4.7619		Amino acid metabolism	1	3.44828
						Replication and repair	1	4.7619		Energy metabolism	1	3.44828
						Unclassified: signaling and cellular processes	1	4.7619		Glycan biosynthesis and metabolism	1	3.44828
										Metabolism of cofactors and vitamins	1	3.44828
										Replication and repair	1	3.44828
