## additional_file6_passenger_genes_prophages for "Comparative pangenomics unveils distinct host adaptation levels and conserved biosynthetic potential in microbiome *Clostridia*"

### Sheet: Sheet1
Protein type	Number of genes
Transporters & secretion proteins	104
ABC transporters	67
Type II secretion protein	1
Zn transporters	2
Toxins	213
Hemolysin	80
Toxin-antitoxin systems	118
Type II toxin-antitoxin systems	71
PTM enzymes	382
Methyltransferase	331
Acetyltransferase	33
Phosphorylase	13
Deaminase	5
Drug resistance proteins	54
Beta-lactamases	44
Aminoglycoside	1
Tetracycline	2
Arsenic resistance	4
Cadmium resistance	3
Phage defence systems	87
Abortive infection	10
Restriction enzymes-related	77
Type I	15
Type II	9
Type III	1
