## additional_file8_COG_fractions_and_counts for "Comparative pangenomics unveils distinct host adaptation levels and conserved biosynthetic potential in microbiome *Clostridia*"

### Sheet: Sheet1
group	category	partition	fraction (%)	counts	partition_size
Lachnospirales	-	core	0.335	2	574
Lachnospirales	B	core	0	0	574
Lachnospirales	C	core	4.69	27	574
Lachnospirales	D	core	2.848	16	574
Lachnospirales	E	core	7.873	45	574
Lachnospirales	F	core	6.533	37	574
Lachnospirales	G	core	4.69	27	574
Lachnospirales	H	core	4.858	28	574
Lachnospirales	I	core	3.015	17	574
Lachnospirales	J	core	21.608	124	574
Lachnospirales	K	core	6.7	38	574
Lachnospirales	L	core	9.045	52	574
Lachnospirales	M	core	4.69	27	574
Lachnospirales	N	core	0.335	2	574
Lachnospirales	O	core	3.35	19	574
Lachnospirales	P	core	1.508	9	574
Lachnospirales	Q	core	0.67	4	574
Lachnospirales	S	core	11.558	66	574
Lachnospirales	T	core	2.848	16	574
Lachnospirales	U	core	2.178	13	574
Lachnospirales	V	core	0.67	4	574
Lachnospirales	W	core	0	0	574
Lachnospirales	Z	core	0	0	574
Clostridiales	-	core	0.838	6	690
Clostridiales	A	core	0	0	690
Clostridiales	B	core	0.14	1	690
Clostridiales	C	core	4.888	34	690
Clostridiales	D	core	3.352	23	690
Clostridiales	E	core	3.631	25	690
Clostridiales	F	core	6.285	43	690
Clostridiales	G	core	3.352	23	690
Clostridiales	H	core	3.352	23	690
Clostridiales	I	core	3.631	25	690
Clostridiales	J	core	17.318	119	690
Clostridiales	K	core	7.682	53	690
Clostridiales	L	core	9.078	63	690
Clostridiales	M	core	4.33	30	690
Clostridiales	N	core	2.514	17	690
Clostridiales	O	core	3.073	21	690
Clostridiales	P	core	2.933	20	690
Clostridiales	Q	core	0.419	3	690
Clostridiales	S	core	17.877	123	690
Clostridiales	T	core	2.374	16	690
Clostridiales	U	core	2.235	15	690
Clostridiales	V	core	0.698	5	690
Clostridiales	W	core	0	0	690
Clostridiales	Z	core	0	0	690
Peptostreptococcales	-	core	0.217	1	444
Peptostreptococcales	A	core	0	0	444
Peptostreptococcales	B	core	0.217	1	444
Peptostreptococcales	C	core	5.423	24	444
Peptostreptococcales	D	core	2.386	11	444
Peptostreptococcales	E	core	3.037	13	444
Peptostreptococcales	F	core	7.158	32	444
Peptostreptococcales	G	core	3.688	16	444
Peptostreptococcales	H	core	5.423	24	444
Peptostreptococcales	I	core	3.471	15	444
Peptostreptococcales	J	core	24.946	111	444
Peptostreptococcales	K	core	7.809	35	444
Peptostreptococcales	L	core	9.761	43	444
Peptostreptococcales	M	core	4.338	19	444
Peptostreptococcales	N	core	0.217	1	444
Peptostreptococcales	O	core	3.254	14	444
Peptostreptococcales	P	core	1.518	7	444
Peptostreptococcales	Q	core	0.651	3	444
Peptostreptococcales	S	core	11.497	51	444
Peptostreptococcales	T	core	2.386	11	444
Peptostreptococcales	U	core	2.169	10	444
Peptostreptococcales	V	core	0.434	2	444
Peptostreptococcales	W	core	0	0	444
Peptostreptococcales	Z	core	0	0	444
Oscillospirales	-	core	0.416	2	465
Oscillospirales	A	core	0	0	465
Oscillospirales	B	core	0	0	465
Oscillospirales	C	core	3.119	15	465
Oscillospirales	D	core	2.703	13	465
Oscillospirales	E	core	5.613	26	465
Oscillospirales	F	core	7.069	33	465
Oscillospirales	G	core	3.742	17	465
Oscillospirales	H	core	4.366	20	465
Oscillospirales	I	core	3.534	16	465
Oscillospirales	J	core	24.532	114	465
Oscillospirales	K	core	6.237	29	465
Oscillospirales	L	core	10.395	48	465
Oscillospirales	M	core	4.158	19	465
Oscillospirales	N	core	0	0	465
Oscillospirales	O	core	4.158	19	465
Oscillospirales	P	core	1.871	9	465
Oscillospirales	Q	core	0.832	4	465
Oscillospirales	S	core	11.642	54	465
Oscillospirales	T	core	2.911	14	465
Oscillospirales	U	core	2.079	10	465
Oscillospirales	V	core	0.624	3	465
Oscillospirales	W	core	0	0	465
Oscillospirales	Z	core	0	0	465
all	-	core	0	0	353
all	A	core	0	0	353
all	B	core	0	0	353
all	C	core	2.446	9	353
all	D	core	2.989	11	353
all	E	core	3.533	12	353
all	F	core	7.337	26	353
all	G	core	3.533	12	353
all	H	core	3.533	12	353
all	I	core	3.804	13	353
all	J	core	30.163	106	353
all	K	core	6.522	23	353
all	L	core	10.598	37	353
all	M	core	4.348	15	353
all	N	core	0.272	1	353
all	O	core	4.348	15	353
all	P	core	1.63	6	353
all	Q	core	0.815	3	353
all	S	core	8.152	29	353
all	T	core	2.989	11	353
all	U	core	2.174	8	353
all	V	core	0.815	3	353
all	W	core	0	0	353
all	Y	core	0	0	353
all	Z	core	0	0	353
Lachnospirales	-	accessory	41.797	26575	63580
Lachnospirales	B	accessory	0.005	3	63580
Lachnospirales	C	accessory	2.196	1396	63580
Lachnospirales	D	accessory	0.827	526	63580
Lachnospirales	E	accessory	3.028	1925	63580
Lachnospirales	F	accessory	0.771	490	63580
Lachnospirales	G	accessory	6.081	3866	63580
Lachnospirales	H	accessory	1.416	900	63580
Lachnospirales	I	accessory	1.133	720	63580
Lachnospirales	J	accessory	0.657	418	63580
Lachnospirales	K	accessory	7.305	4645	63580
Lachnospirales	L	accessory	3.145	2000	63580
Lachnospirales	M	accessory	3.698	2351	63580
Lachnospirales	N	accessory	1.171	745	63580
Lachnospirales	O	accessory	0.972	618	63580
Lachnospirales	P	accessory	2.188	1391	63580
Lachnospirales	Q	accessory	1.105	703	63580
Lachnospirales	S	accessory	15.243	9691	63580
Lachnospirales	T	accessory	4.503	2863	63580
Lachnospirales	U	accessory	1.038	660	63580
Lachnospirales	V	accessory	1.679	1068	63580
Lachnospirales	W	accessory	0.014	9	63580
Lachnospirales	Z	accessory	0.029	18	63580
Clostridiales	-	accessory	43.417	17010	39179
Clostridiales	A	accessory	0.005	2	39179
Clostridiales	B	accessory	0.002	1	39179
Clostridiales	C	accessory	2.704	1059	39179
Clostridiales	D	accessory	0.664	260	39179
Clostridiales	E	accessory	3.349	1312	39179
Clostridiales	F	accessory	0.813	319	39179
Clostridiales	G	accessory	4.598	1801	39179
Clostridiales	H	accessory	1.374	538	39179
Clostridiales	I	accessory	1.096	429	39179
Clostridiales	J	accessory	0.949	372	39179
Clostridiales	K	accessory	6.204	2431	39179
Clostridiales	L	accessory	3.444	1349	39179
Clostridiales	M	accessory	3.681	1442	39179
Clostridiales	N	accessory	1.35	529	39179
Clostridiales	O	accessory	1.128	442	39179
Clostridiales	P	accessory	2.463	965	39179
Clostridiales	Q	accessory	1.22	478	39179
Clostridiales	S	accessory	15.376	6024	39179
Clostridiales	T	accessory	3.295	1291	39179
Clostridiales	U	accessory	0.991	388	39179
Clostridiales	V	accessory	1.826	715	39179
Clostridiales	W	accessory	0.015	6	39179
Clostridiales	Z	accessory	0.037	14	39179
Peptostreptococcales	-	accessory	34.432	7386	21451
Peptostreptococcales	A	accessory	0.004	1	21451
Peptostreptococcales	B	accessory	0.004	1	21451
Peptostreptococcales	C	accessory	4.053	869	21451
Peptostreptococcales	D	accessory	0.858	184	21451
Peptostreptococcales	E	accessory	4.755	1020	21451
Peptostreptococcales	F	accessory	1.035	222	21451
Peptostreptococcales	G	accessory	4.271	916	21451
Peptostreptococcales	H	accessory	1.924	413	21451
Peptostreptococcales	I	accessory	1.275	274	21451
Peptostreptococcales	J	accessory	1.155	248	21451
Peptostreptococcales	K	accessory	7.128	1529	21451
Peptostreptococcales	L	accessory	4.106	881	21451
Peptostreptococcales	M	accessory	3.729	800	21451
Peptostreptococcales	N	accessory	1.538	330	21451
Peptostreptococcales	O	accessory	1.404	301	21451
Peptostreptococcales	P	accessory	3.426	735	21451
Peptostreptococcales	Q	accessory	1.129	242	21451
Peptostreptococcales	S	accessory	16.892	3624	21451
Peptostreptococcales	T	accessory	3.946	846	21451
Peptostreptococcales	U	accessory	1.062	228	21451
Peptostreptococcales	V	accessory	1.818	390	21451
Peptostreptococcales	W	accessory	0.009	2	21451
Peptostreptococcales	Z	accessory	0.044	9	21451
Oscillospirales	-	accessory	42.284	12823	30325
Oscillospirales	A	accessory	0	0	30325
Oscillospirales	B	accessory	0.006	2	30325
Oscillospirales	C	accessory	2.776	842	30325
Oscillospirales	D	accessory	0.881	267	30325
Oscillospirales	E	accessory	3.565	1081	30325
Oscillospirales	F	accessory	1.082	328	30325
Oscillospirales	G	accessory	5.109	1549	30325
Oscillospirales	H	accessory	1.497	454	30325
Oscillospirales	I	accessory	1.158	351	30325
Oscillospirales	J	accessory	0.791	240	30325
Oscillospirales	K	accessory	6.938	2104	30325
Oscillospirales	L	accessory	3.762	1141	30325
Oscillospirales	M	accessory	3.581	1086	30325
Oscillospirales	N	accessory	0.862	261	30325
Oscillospirales	O	accessory	0.938	284	30325
Oscillospirales	P	accessory	2.342	710	30325
Oscillospirales	Q	accessory	1.04	315	30325
Oscillospirales	S	accessory	16.087	4878	30325
Oscillospirales	T	accessory	2.751	834	30325
Oscillospirales	U	accessory	0.98	297	30325
Oscillospirales	V	accessory	1.538	466	30325
Oscillospirales	W	accessory	0.01	3	30325
Oscillospirales	Z	accessory	0.022	7	30325
all	-	accessory	48.78	77378	158627
all	A	accessory	0.009	14	158627
all	B	accessory	0.005	8	158627
all	C	accessory	2.249	3568	158627
all	D	accessory	0.867	1375	158627
all	E	accessory	2.751	4364	158627
all	F	accessory	0.635	1007	158627
all	G	accessory	4.124	6542	158627
all	H	accessory	1.277	2026	158627
all	I	accessory	0.989	1569	158627
all	J	accessory	0.728	1155	158627
all	K	accessory	5.62	8915	158627
all	L	accessory	3.1	4917	158627
all	M	accessory	3.664	5812	158627
all	N	accessory	1.399	2219	158627
all	O	accessory	1.061	1683	158627
all	P	accessory	1.949	3092	158627
all	Q	accessory	0.992	1574	158627
all	S	accessory	13.538	21475	158627
all	T	accessory	3.715	5893	158627
all	U	accessory	1.109	1759	158627
all	V	accessory	1.386	2199	158627
all	W	accessory	0.009	14	158627
all	Y	accessory	0.001	2	158627
all	Z	accessory	0.044	70	158627
Lachnospirales	-	unique	77.524	73296	94546
Lachnospirales	B	unique	0	0	94546
Lachnospirales	C	unique	0.817	772	94546
Lachnospirales	D	unique	0.368	348	94546
Lachnospirales	E	unique	1.036	979	94546
Lachnospirales	F	unique	0.255	241	94546
Lachnospirales	G	unique	1.864	1762	94546
Lachnospirales	H	unique	0.522	494	94546
Lachnospirales	I	unique	0.505	477	94546
Lachnospirales	J	unique	0.266	251	94546
Lachnospirales	K	unique	2.664	2519	94546
Lachnospirales	L	unique	1.316	1244	94546
Lachnospirales	M	unique	1.92	1815	94546
Lachnospirales	N	unique	0.58	548	94546
Lachnospirales	O	unique	0.456	431	94546
Lachnospirales	P	unique	0.722	683	94546
Lachnospirales	Q	unique	0.503	476	94546
Lachnospirales	S	unique	5.562	5259	94546
Lachnospirales	T	unique	1.875	1773	94546
Lachnospirales	U	unique	0.449	425	94546
Lachnospirales	V	unique	0.774	732	94546
Lachnospirales	W	unique	0.005	5	94546
Lachnospirales	Z	unique	0.017	16	94546
Clostridiales	-	unique	75.705	36265	47903
Clostridiales	A	unique	0.002	1	47903
Clostridiales	B	unique	0.002	1	47903
Clostridiales	C	unique	1.065	510	47903
Clostridiales	D	unique	0.367	176	47903
Clostridiales	E	unique	1.203	576	47903
Clostridiales	F	unique	0.316	151	47903
Clostridiales	G	unique	1.897	909	47903
Clostridiales	H	unique	0.594	285	47903
Clostridiales	I	unique	0.494	237	47903
Clostridiales	J	unique	0.381	183	47903
Clostridiales	K	unique	2.592	1242	47903
Clostridiales	L	unique	1.795	860	47903
Clostridiales	M	unique	1.772	849	47903
Clostridiales	N	unique	0.686	329	47903
Clostridiales	O	unique	0.422	202	47903
Clostridiales	P	unique	0.84	402	47903
Clostridiales	Q	unique	0.602	288	47903
Clostridiales	S	unique	6.124	2934	47903
Clostridiales	T	unique	1.713	821	47903
Clostridiales	U	unique	0.414	198	47903
Clostridiales	V	unique	0.971	465	47903
Clostridiales	W	unique	0.016	8	47903
Clostridiales	Z	unique	0.027	13	47903
Peptostreptococcales	-	unique	67.002	22146	33053
Peptostreptococcales	A	unique	0.003	1	33053
Peptostreptococcales	B	unique	0.003	1	33053
Peptostreptococcales	C	unique	1.421	470	33053
Peptostreptococcales	D	unique	0.469	155	33053
Peptostreptococcales	E	unique	1.943	642	33053
Peptostreptococcales	F	unique	0.454	150	33053
Peptostreptococcales	G	unique	1.937	640	33053
Peptostreptococcales	H	unique	0.867	287	33053
Peptostreptococcales	I	unique	0.607	201	33053
Peptostreptococcales	J	unique	0.599	198	33053
Peptostreptococcales	K	unique	3.824	1264	33053
Peptostreptococcales	L	unique	2.497	825	33053
Peptostreptococcales	M	unique	2.326	769	33053
Peptostreptococcales	N	unique	0.743	246	33053
Peptostreptococcales	O	unique	0.672	222	33053
Peptostreptococcales	P	unique	1.185	392	33053
Peptostreptococcales	Q	unique	0.714	236	33053
Peptostreptococcales	S	unique	8.513	2814	33053
Peptostreptococcales	T	unique	2.382	787	33053
Peptostreptococcales	U	unique	0.607	201	33053
Peptostreptococcales	V	unique	1.185	392	33053
Peptostreptococcales	W	unique	0.003	1	33053
Peptostreptococcales	Z	unique	0.041	14	33053
Oscillospirales	-	unique	74.869	36019	48109
Oscillospirales	A	unique	0.002	1	48109
Oscillospirales	B	unique	0.002	1	48109
Oscillospirales	C	unique	1.062	511	48109
Oscillospirales	D	unique	0.378	182	48109
Oscillospirales	E	unique	1.504	724	48109
Oscillospirales	F	unique	0.382	184	48109
Oscillospirales	G	unique	2.64	1270	48109
Oscillospirales	H	unique	0.562	270	48109
Oscillospirales	I	unique	0.543	261	48109
Oscillospirales	J	unique	0.257	124	48109
Oscillospirales	K	unique	3.357	1615	48109
Oscillospirales	L	unique	1.683	810	48109
Oscillospirales	M	unique	1.694	815	48109
Oscillospirales	N	unique	0.458	220	48109
Oscillospirales	O	unique	0.458	220	48109
Oscillospirales	P	unique	0.901	433	48109
Oscillospirales	Q	unique	0.513	247	48109
Oscillospirales	S	unique	5.98	2877	48109
Oscillospirales	T	unique	1.461	703	48109
Oscillospirales	U	unique	0.523	252	48109
Oscillospirales	V	unique	0.729	351	48109
Oscillospirales	W	unique	0.012	6	48109
Oscillospirales	Z	unique	0.031	15	48109
all	-	unique	81.545	195542	239797
all	A	unique	0.004	10	239797
all	B	unique	0.001	2	239797
all	C	unique	0.696	1669	239797
all	D	unique	0.37	887	239797
all	E	unique	0.874	2096	239797
all	F	unique	0.225	540	239797
all	G	unique	1.254	3007	239797
all	H	unique	0.435	1043	239797
all	I	unique	0.365	875	239797
all	J	unique	0.281	674	239797
all	K	unique	1.918	4599	239797
all	L	unique	1.201	2880	239797
all	M	unique	1.573	3772	239797
all	N	unique	0.672	1611	239797
all	O	unique	0.428	1026	239797
all	P	unique	0.587	1408	239797
all	Q	unique	0.363	870	239797
all	S	unique	4.677	11215	239797
all	T	unique	1.497	3590	239797
all	U	unique	0.441	1058	239797
all	V	unique	0.556	1333	239797
all	W	unique	0.008	19	239797
all	Y	unique	0	0	239797
all	Z	unique	0.027	65	239797
